# Capturing global pet dog gut microbial diversity and hundreds of near-finished bacterial genomes by using long-read metagenomics in a Shanghai cohort

**DOI:** 10.1101/2025.09.17.676595

**Authors:** Anna Cuscó, Yiqian Duan, Fernando Gil, Alexei Chklovski, Nithya Kruthi, Shaojun Pan, Sofia Forslund, Susanne Lau, Ulrike Löber, Xing-Ming Zhao, Luis Pedro Coelho

## Abstract

Pet dogs are considered part of the family, and understanding their gut microbiomes can provide insights into both animal and household health. Most comprehensive studies, however, relied on short-read sequencing, resulting in fragmented MAGs that miss mobile elements, antimicrobial-resistance genes, and ribosomal genes. Here, we applied deep long-read metagenomics (polished with short-reads) to fecal samples from 51 urban pet dogs in Shanghai, generating 2,676 MAGs—representing 320 bacterial species—, of which ∼72% achieved near-finished quality, often improving on the corresponding reference public genome. Comparisons with external datasets showed that our Shanghai-based MAG catalog is representative of pet dogs worldwide (median read mapping of >90%). Moreover, we recovered circular extrachromosomal elements, including those linked to antimicrobial resistance, which were also detected in external dog gut datasets. In conclusion, we provide a high-quality reference resource and demonstrate the power of deep long-read metagenomics to resolve microbial diversity in complex host-associated microbiomes.
