## Supplementary Table S6. The 16S rRNA highest identity BLAST hit for species-level MAGs representing a novel species for "Capturing global pet dog gut microbial diversity and hundreds of near-finished bacterial genomes by using long-read metagenomics in a Shanghai cohort"

### Sheet: BLASTing_16SrRNA_genes
Bin ID	GTDB Classification	Number 16S rRNAs	Max of % identity	Min % of identity	Taxonomy according to NCBI	Is there a genome?
SHD1_0989	Sutterella;s__	6	99.45	99.18	Sutterella stercoricanis strain 5BAC4 16S	No
SHD1_0314	Faecalimonas;s__	5	100	99.93	Gluceribacter canis strain NATH-2371 16S	No
SHD1_0357	Collinsella;s__	4	99.86	99.32	Collinsella intestinalis strain JCM 10643 16S	Yes
SHD1_0935	Turicibacter;s__	7	100	99.86	Turicibacter bilis strain MMM721 16S	Yes
SHD1_0978	Collinsella;s__	3	99.25	98.57	Collinsella stercoris strain JCM 10641 16S	Yes
SHD1_0454	Blautia_A;s__	6	99.8	99.6	Blautia glucerasea strain JCM 17039 16S	Yes
SHD1_0885	Slackia_A;s__	6	99.73	99.73	Slackia faecicanis strain 5WC12 16S	Yes
SHD1_0543	Sarcina;s__	11	99.93	99.59	Clostridium massiliamazoniense strain ND2 16S	Yes
SHD1_1518	Terrisporobacter;s__	11	99.18	98.9	Terrisporobacter glycolicus ATCC 14880 = DSM 1288 16S	Yes
SHD1_0147	Rothia;s__	3	99.8	99.8	Rothia nasimurium strain CCUG 35957 16S	Yes
SHD1_0569	Clostridium;s__	9	99.8	99.53	Clostridium paraputrificum strain JCM 1293 16S	Yes
							_
