## Supplementary Table S7. Shanghai Dog circular extrachromosomal elements catalog metadata for "Capturing global pet dog gut microbial diversity and hundreds of near-finished bacterial genomes by using long-read metagenomics in a Shanghai cohort"

### Sheet: ECE_description
Element	Size (bp)	Working_header	Sample	Contig	Category	Note
SHD1_NC.000	6796	Circular_cluster_ID_89_Size_6796	D000	contig_1921	plasmid
SHD1_NC.001	6933	Circular_cluster_ID_138_Size_6933	D000	contig_3144	plasmid
SHD1_NC.002	45281	Circular_cluster_ID_90_Size_45281	D000	contig_3276	plasmid
SHD1_NC.003	43767	Circular_cluster_ID_205_Size_43767	D000	contig_3316	plasmid
SHD1_NC.004	28279	Circular_cluster_ID_156_Size_28279	D001	contig_2815	plasmid
SHD1_NC.005	4333	Circular_cluster_ID_178_Size_4333	D002	contig_1515	plasmid
SHD1_NC.006	13198	Circular_cluster_ID_191_Size_13198	D003	contig_2645	plasmid
SHD1_NC.007	12508	Circular_cluster_ID_131_Size_12508	D004	contig_1419	plasmid
SHD1_NC.008	42078	Circular_cluster_ID_93_Size_42078	D005	contig_1202	plasmid
SHD1_NC.009	5021	Circular_cluster_ID_198_Size_5021	D006	contig_849	plasmid
SHD1_NC.010	150854	Circular_cluster_ID_145_Size_150854	D007	contig_3368	plasmid
SHD1_NC.011	10181	Circular_cluster_ID_113_Size_10181	D007	contig_3493	plasmid
SHD1_NC.012	5253	Circular_cluster_ID_136_Size_5253	D007	contig_829	plasmid
SHD1_NC.013	31099	Circular_cluster_ID_80_Size_31099	D008	contig_3415	plasmid
SHD1_NC.014	15616	Circular_cluster_ID_96_Size_15616	D008	contig_3519	plasmid
SHD1_NC.015	38747	Circular_cluster_ID_10_Size_38747	D008	contig_3551	plasmid
SHD1_NC.016	10863	Circular_cluster_ID_124_Size_10863	D008	contig_3588	plasmid
SHD1_NC.017	7477	Circular_cluster_ID_203_Size_7477	D010	contig_2349	plasmid
SHD1_NC.018	41595	Circular_cluster_ID_116_Size_41595	D011	contig_3055	plasmid
SHD1_NC.019	34865	Circular_cluster_ID_144_Size_34865	D014	contig_1214	plasmid
SHD1_NC.020	57869	Circular_cluster_ID_104_Size_57869	D014	contig_1805	plasmid
SHD1_NC.021	19995	Circular_cluster_ID_79_Size_19995	D015	contig_1799	plasmid
SHD1_NC.022	58842	Circular_cluster_ID_208_Size_58842	D015	contig_5557	plasmid
SHD1_NC.023	11868	Circular_cluster_ID_27_Size_11868	D016	contig_1638	plasmid
SHD1_NC.024	51015	Circular_cluster_ID_2_Size_51015	D017	contig_1746	plasmid
SHD1_NC.025	63277	Circular_cluster_ID_180_Size_63277	D017	contig_1824	plasmid
SHD1_NC.026	154111	Circular_cluster_ID_192_Size_154111	D017	contig_1847	plasmid
SHD1_NC.027	26289	Circular_cluster_ID_4_Size_26289	D018	contig_2092	plasmid
SHD1_NC.028	4913	Circular_cluster_ID_41_Size_4913	D018	contig_2182	plasmid
SHD1_NC.029	11695	Circular_cluster_ID_14_Size_11695	D018	contig_2290	plasmid
SHD1_NC.030	77563	Circular_cluster_ID_151_Size_77563	D019	contig_1759	plasmid
SHD1_NC.031	113527	Circular_cluster_ID_25_Size_113527	D019	contig_2369	plasmid
SHD1_NC.032	97073	Circular_cluster_ID_216_Size_97073	D019	contig_3882	plasmid
SHD1_NC.033	62927	Circular_cluster_ID_153_Size_62927	D020	contig_2114	plasmid
SHD1_NC.034	102140	Circular_cluster_ID_88_Size_102140	D020	contig_3778	plasmid
SHD1_NC.035	40772	Circular_cluster_ID_119_Size_40772	D021	contig_3254	plasmid
SHD1_NC.036	126283	Circular_cluster_ID_71_Size_126283	D021	contig_3344	plasmid
SHD1_NC.037	35240	Circular_cluster_ID_78_Size_35240	D022	contig_1709	plasmid
SHD1_NC.038	66348	Circular_cluster_ID_86_Size_66348	D022	contig_1745	plasmid
SHD1_NC.039	30025	Circular_cluster_ID_22_Size_30025	D026	contig_4057	plasmid
SHD1_NC.040	75063	Circular_cluster_ID_45_Size_75063	D027	contig_4367	plasmid
SHD1_NC.041	7497	Circular_cluster_ID_189_Size_7497	D028	contig_1565	plasmid
SHD1_NC.042	12807	Circular_cluster_ID_59_Size_12807	D028	contig_3380	plasmid
SHD1_NC.043	22371	Circular_cluster_ID_72_Size_22371	D029	contig_5147	plasmid
SHD1_NC.044	10398	Circular_cluster_ID_63_Size_10398	D029	contig_5392	plasmid
SHD1_NC.045	52260	Circular_cluster_ID_188_Size_52260	D033	contig_1373	plasmid
SHD1_NC.046	17436	Circular_cluster_ID_23_Size_17436	D036	contig_1018	plasmid
SHD1_NC.047	8063	Circular_cluster_ID_29_Size_8063	D036	contig_4643	plasmid
SHD1_NC.048	8011	Circular_cluster_ID_196_Size_8011	D037	contig_534	plasmid
SHD1_NC.049	98267	Circular_cluster_ID_34_Size_98267	D039	contig_3518	plasmid
SHD1_NC.050	36309	Circular_cluster_ID_148_Size_36309	D040	contig_1234	plasmid
SHD1_NC.051	71125	Circular_cluster_ID_149_Size_71125	D041	contig_4066	plasmid
SHD1_NC.052	9666	Circular_cluster_ID_214_Size_9666	D041	contig_740	plasmid
SHD1_NC.053	29019	Circular_cluster_ID_200_Size_29019	D046	contig_1311	plasmid
SHD1_NC.054	14452	Circular_cluster_ID_109_Size_14452	D046	contig_1392	plasmid
SHD1_NC.055	117026	Circular_cluster_ID_85_Size_117026	D048	contig_1665	plasmid
SHD1_NC.056	7880	Circular_cluster_ID_204_Size_7880	D049	contig_4203	plasmid
SHD1_NC.057	43221	Circular_cluster_ID_187_Size_43221	D051	contig_905	plasmid
SHD1_NC.058	36856	Circular_cluster_ID_120_Size_36856	D000	contig_1466	virus
SHD1_NC.059	39426	Circular_cluster_ID_141_Size_39426	D000	contig_3178	virus
SHD1_NC.060	39093	Circular_cluster_ID_177_Size_39093	D000	contig_3308	virus
SHD1_NC.061	4904	Circular_cluster_ID_43_Size_4904	D003	contig_2279	virus
SHD1_NC.062	7768	Circular_cluster_ID_185_Size_7768	D004	contig_2051	virus
SHD1_NC.063	36815	Circular_cluster_ID_179_Size_36815	D005	contig_4620	virus
SHD1_NC.064	12137	Circular_cluster_ID_111_Size_12137	D005	contig_8597	virus
SHD1_NC.065	38776	Circular_cluster_ID_172_Size_38776	D006	contig_3628	virus
SHD1_NC.066	98625	Circular_cluster_ID_154_Size_98625	D006	contig_5766	virus
SHD1_NC.067	35247	Circular_cluster_ID_173_Size_35247	D008	contig_1792	virus
SHD1_NC.068	46365	Circular_cluster_ID_33_Size_46365	D008	contig_3562	virus
SHD1_NC.069	4966	Circular_cluster_ID_6_Size_4966	D008	contig_3593	virus
SHD1_NC.070	94979	Circular_cluster_ID_176_Size_94979	D011	contig_3019	virus
SHD1_NC.071	96697	Circular_cluster_ID_155_Size_96697	D015	contig_5650	virus
SHD1_NC.072	40094	Circular_cluster_ID_37_Size_40094	D018	contig_1270	virus
SHD1_NC.073	45681	Circular_cluster_ID_125_Size_45681	D019	contig_3907	virus
SHD1_NC.074	84097	Circular_cluster_ID_121_Size_84097	D020	contig_2217	virus
SHD1_NC.075	96584	Circular_cluster_ID_67_Size_96584	D025	contig_2201	virus
SHD1_NC.076	37870	Circular_cluster_ID_13_Size_37870	D031	contig_1146	virus
SHD1_NC.077	37473	Circular_cluster_ID_81_Size_37473	D033	contig_1	virus
SHD1_NC.078	142876	Circular_cluster_ID_182_Size_142876	D035	contig_5515	virus
SHD1_NC.079	37202	Circular_cluster_ID_56_Size_37202	D038	contig_2771	virus
SHD1_NC.080	47465	Circular_cluster_ID_164_Size_47465	D038	contig_3056	virus
SHD1_NC.081	33865	Circular_cluster_ID_110_Size_33865	D041	contig_3996	virus
SHD1_NC.082	124498	Circular_cluster_ID_30_Size_124498	D041	contig_4007	virus
SHD1_NC.083	33108	Circular_cluster_ID_26_Size_33108	D041	contig_4060	virus
SHD1_NC.084	34605	Circular_cluster_ID_20_Size_34605	D044	contig_783	virus
SHD1_NC.085	5553	Circular_cluster_ID_98_Size_5553	D049	contig_4461	virus
SHD1_NC.086	8362	Circular_cluster_ID_46_Size_8362	D050	contig_1059	virus
SHD1_NC.087	8987	Circular_cluster_ID_94_Size_8987	D050	contig_166	virus
SHD1_NC.088	48887	Circular_cluster_ID_157_Size_48887	D020	contig_1623	uncategorized	Markers for both plasmid and virus present
SHD1_NC.089	67239	Circular_cluster_ID_112_Size_67239	D021	contig_1565	uncategorized	Markers for both plasmid and virus present
SHD1_NC.090	5588	Circular_cluster_ID_99_Size_5588	D036	contig_4193	uncategorized	Markers for both plasmid and virus present
SHD1_NC.091	5866	Circular_cluster_ID_57_Size_5866	D036	contig_4468	uncategorized	Markers for both plasmid and virus present
SHD1_NC.092	73638	Circular_cluster_ID_212_Size_73638	D039	contig_3384	uncategorized	Markers for both plasmid and virus present
SHD1_NC.093	95225	Circular_cluster_ID_215_Size_95225	D043	contig_1368	uncategorized	Markers for both plasmid and virus present
SHD1_NC.094	133105	Circular_cluster_ID_117_Size_133105	D000	contig_1	uncategorized
SHD1_NC.095	6391	Circular_cluster_ID_54_Size_6391	D000	contig_1077	uncategorized
SHD1_NC.096	6506	Circular_cluster_ID_160_Size_6506	D000	contig_1698	uncategorized
SHD1_NC.097	2353	Circular_cluster_ID_19_Size_2353	D001	contig_1534	uncategorized
SHD1_NC.098	4632	Circular_cluster_ID_24_Size_4632	D001	contig_1919	uncategorized
SHD1_NC.099	24645	Circular_cluster_ID_92_Size_24645	D001	contig_2797	uncategorized
SHD1_NC.100	6540	Circular_cluster_ID_130_Size_6540	D003	contig_2536	uncategorized
SHD1_NC.101	13942	Circular_cluster_ID_190_Size_13942	D003	contig_2650	uncategorized
SHD1_NC.102	20890	Circular_cluster_ID_87_Size_20890	D004	contig_2019	uncategorized
SHD1_NC.103	7063	Circular_cluster_ID_11_Size_7063	D004	contig_2271	uncategorized
SHD1_NC.104	6517	Circular_cluster_ID_100_Size_6517	D004	contig_2272	uncategorized
SHD1_NC.105	4214	Circular_cluster_ID_162_Size_4214	D004	contig_2653	uncategorized
SHD1_NC.106	7464	Circular_cluster_ID_61_Size_7464	D004	contig_3432	uncategorized
SHD1_NC.107	6947	Circular_cluster_ID_137_Size_6947	D004	contig_3490	uncategorized
SHD1_NC.108	13260	Circular_cluster_ID_183_Size_13260	D005	contig_4988	uncategorized
SHD1_NC.109	8986	Circular_cluster_ID_142_Size_8986	D005	contig_6017	uncategorized
SHD1_NC.110	11397	Circular_cluster_ID_158_Size_11397	D005	contig_6561	uncategorized
SHD1_NC.111	5388	Circular_cluster_ID_209_Size_5388	D005	contig_8617	uncategorized
SHD1_NC.112	16487	Circular_cluster_ID_18_Size_16487	D005	contig_8632	uncategorized
SHD1_NC.113	424803	Circular_cluster_ID_50_Size_424803	D006	contig_1224	uncategorized
SHD1_NC.114	5354	Circular_cluster_ID_52_Size_5354	D006	contig_2901	uncategorized
SHD1_NC.115	5730	Circular_cluster_ID_35_Size_5730	D006	contig_3647	uncategorized
SHD1_NC.116	2861	Circular_cluster_ID_8_Size_2861	D006	contig_4014	uncategorized
SHD1_NC.117	9632	Circular_cluster_ID_17_Size_9632	D006	contig_4131	uncategorized
SHD1_NC.118	9028	Circular_cluster_ID_15_Size_9028	D006	contig_5053	uncategorized
SHD1_NC.119	3018	Circular_cluster_ID_163_Size_3018	D006	contig_5702	uncategorized
SHD1_NC.120	9133	Circular_cluster_ID_5_Size_9133	D007	contig_1178	uncategorized
SHD1_NC.121	10578	Circular_cluster_ID_66_Size_10578	D007	contig_2665	uncategorized
SHD1_NC.122	10206	Circular_cluster_ID_197_Size_10206	D007	contig_633	uncategorized
SHD1_NC.123	3057	Circular_cluster_ID_60_Size_3057	D008	contig_2919	uncategorized
SHD1_NC.124	4650	Circular_cluster_ID_133_Size_4650	D008	contig_2944	uncategorized
SHD1_NC.125	35242	Circular_cluster_ID_84_Size_35242	D011	contig_2803	uncategorized
SHD1_NC.126	10533	Circular_cluster_ID_75_Size_10533	D011	contig_354	uncategorized
SHD1_NC.127	15346	Circular_cluster_ID_114_Size_15346	D012	contig_3822	uncategorized
SHD1_NC.128	5215	Circular_cluster_ID_12_Size_5215	D012	contig_4036	uncategorized
SHD1_NC.129	26417	Circular_cluster_ID_73_Size_26417	D012	contig_4037	uncategorized
SHD1_NC.130	14966	Circular_cluster_ID_123_Size_14966	D014	contig_1748	uncategorized
SHD1_NC.131	21921	Circular_cluster_ID_65_Size_21921	D014	contig_615	uncategorized
SHD1_NC.132	11572	Circular_cluster_ID_3_Size_11572	D016	contig_1389	uncategorized
SHD1_NC.133	8924	Circular_cluster_ID_143_Size_8924	D017	contig_1729	uncategorized
SHD1_NC.134	24306	Circular_cluster_ID_217_Size_24306	D017	contig_1771	uncategorized
SHD1_NC.135	5903	Circular_cluster_ID_108_Size_5903	D017	contig_638	uncategorized
SHD1_NC.136	31526	Circular_cluster_ID_210_Size_31526	D018	contig_2229	uncategorized
SHD1_NC.137	5638	Circular_cluster_ID_77_Size_5638	D018	contig_41	uncategorized
SHD1_NC.138	6430	Circular_cluster_ID_128_Size_6430	D019	contig_3302	uncategorized
SHD1_NC.139	5211	Circular_cluster_ID_21_Size_5211	D019	contig_696	uncategorized
SHD1_NC.140	142811	Circular_cluster_ID_211_Size_142811	D020	contig_829	uncategorized
SHD1_NC.141	12022	Circular_cluster_ID_122_Size_12022	D022	contig_275	uncategorized
SHD1_NC.142	9408	Circular_cluster_ID_97_Size_9408	D023	contig_1239	uncategorized
SHD1_NC.143	148629	Circular_cluster_ID_169_Size_148629	D023	contig_2875	uncategorized
SHD1_NC.144	4730	Circular_cluster_ID_167_Size_4730	D023	contig_3882	uncategorized
SHD1_NC.145	20286	Circular_cluster_ID_165_Size_20286	D025	contig_2245	uncategorized
SHD1_NC.146	19590	Circular_cluster_ID_107_Size_19590	D025	contig_2252	uncategorized
SHD1_NC.147	230830	Circular_cluster_ID_106_Size_230830	D025	contig_2340	uncategorized
SHD1_NC.148	8252	Circular_cluster_ID_42_Size_8252	D025	contig_994	uncategorized
SHD1_NC.149	180329	Circular_cluster_ID_28_Size_180329	D027	contig_3774	uncategorized
SHD1_NC.150	30412	Circular_cluster_ID_62_Size_30412	D028	contig_1584	uncategorized
SHD1_NC.151	9086	Circular_cluster_ID_129_Size_9086	D028	contig_3667	uncategorized
SHD1_NC.152	7051	Circular_cluster_ID_194_Size_7051	D028	contig_3710	uncategorized
SHD1_NC.153	7627	Circular_cluster_ID_9_Size_7627	D029	contig_5329	uncategorized
SHD1_NC.154	6413	Circular_cluster_ID_7_Size_6413	D029	contig_5350	uncategorized
SHD1_NC.155	9122	Circular_cluster_ID_58_Size_9122	D030	contig_150	uncategorized
SHD1_NC.156	17651	Circular_cluster_ID_0_Size_17651	D034	contig_1702	uncategorized
SHD1_NC.157	13812	Circular_cluster_ID_1_Size_13812	D035	contig_4150	uncategorized
SHD1_NC.158	1240	Circular_cluster_ID_32_Size_1240	D035	contig_818	uncategorized
SHD1_NC.159	187856	Circular_cluster_ID_146_Size_187856	D036	contig_4373	uncategorized
SHD1_NC.160	179328	Circular_cluster_ID_159_Size_179328	D036	contig_4668	uncategorized
SHD1_NC.161	8160	Circular_cluster_ID_199_Size_8160	D036	contig_626	uncategorized
SHD1_NC.162	16382	Circular_cluster_ID_175_Size_16382	D037	contig_108	uncategorized
SHD1_NC.163	22970	Circular_cluster_ID_174_Size_22970	D037	contig_38	uncategorized
SHD1_NC.164	128201	Circular_cluster_ID_95_Size_128201	D037	contig_492	uncategorized
SHD1_NC.165	6268	Circular_cluster_ID_118_Size_6268	D039	contig_3373	uncategorized
SHD1_NC.166	10143	Circular_cluster_ID_48_Size_10143	D039	contig_3399	uncategorized
SHD1_NC.167	40969	Circular_cluster_ID_195_Size_40969	D039	contig_3516	uncategorized
SHD1_NC.168	10982	Circular_cluster_ID_76_Size_10982	D041	contig_3603	uncategorized
SHD1_NC.169	7918	Circular_cluster_ID_68_Size_7918	D041	contig_3884	uncategorized
SHD1_NC.170	31930	Circular_cluster_ID_115_Size_31930	D041	contig_3959	uncategorized
SHD1_NC.171	24801	Circular_cluster_ID_70_Size_24801	D041	contig_4120	uncategorized
SHD1_NC.172	16719	Circular_cluster_ID_64_Size_16719	D042	contig_1147	uncategorized
SHD1_NC.173	5939	Circular_cluster_ID_44_Size_5939	D042	contig_1199	uncategorized
SHD1_NC.174	188233	Circular_cluster_ID_53_Size_188233	D043	contig_1445	uncategorized
SHD1_NC.175	38612	Circular_cluster_ID_213_Size_38612	D043	contig_251	uncategorized
SHD1_NC.176	145107	Circular_cluster_ID_193_Size_145107	D045	contig_1550	uncategorized
SHD1_NC.177	20237	Circular_cluster_ID_101_Size_20237	D046	contig_1391	uncategorized
SHD1_NC.178	33596	Circular_cluster_ID_166_Size_33596	D047	contig_2060	uncategorized
SHD1_NC.179	8070	Circular_cluster_ID_47_Size_8070	D048	contig_1603	uncategorized
SHD1_NC.180	28924	Circular_cluster_ID_39_Size_28924	D048	contig_1707	uncategorized
SHD1_NC.181	9523	Circular_cluster_ID_127_Size_9523	D048	contig_1716	uncategorized
SHD1_NC.182	9026	Circular_cluster_ID_207_Size_9026	D048	contig_176	uncategorized
SHD1_NC.183	49876	Circular_cluster_ID_36_Size_49876	D050	contig_1076	uncategorized
SHD1_NC.184	75537	Circular_cluster_ID_126_Size_75537	D051	contig_1077	uncategorized

### Sheet: ECE_putative_host
MAG	Putative Extrachromosomal element	Extrachromosomal element category	Relationship strength	Putative bacterial host	Putative phylum	Putative genus
SHD1_0001	SHD1_NC.142	uncategorized	0.615484	d__Bacteria;p__Bacteroidota;c__Bacteroidia;o__Bacteroidales;f__Bacteroidaceae;g__Phocaeicola;s__Phocaeicola vulgatus	Bacteroidota	Phocaeicola
SHD1_0021	SHD1_NC.047	plasmid	0.786346	d__Bacteria;p__Bacillota_C;c__Negativicutes;o__Selenomonadales;f__Selenomonadaceae;g__Megamonas;s__Megamonas funiformis	Bacillota_C	Megamonas
SHD1_0022	SHD1_NC.050	plasmid	0.751416	d__Bacteria;p__Bacillota_A;c__Clostridia;o__Lachnospirales;f__Lachnospiraceae;g__Schaedlerella;s__Schaedlerella sp900765975	Bacillota_A	Schaedlerella
SHD1_0067	SHD1_NC.114	uncategorized	0.540912	d__Bacteria;p__Bacillota_A;c__Clostridia;o__Lachnospirales;f__Lachnospiraceae;g__Ruminococcus_B;s__Ruminococcus_B gnavus	Bacillota_A	Ruminococcus_B
SHD1_0067	SHD1_NC.116	uncategorized	0.636008	d__Bacteria;p__Bacillota_A;c__Clostridia;o__Lachnospirales;f__Lachnospiraceae;g__Ruminococcus_B;s__Ruminococcus_B gnavus	Bacillota_A	Ruminococcus_B
SHD1_0067	SHD1_NC.123	uncategorized	0.602965	d__Bacteria;p__Bacillota_A;c__Clostridia;o__Lachnospirales;f__Lachnospiraceae;g__Ruminococcus_B;s__Ruminococcus_B gnavus	Bacillota_A	Ruminococcus_B
SHD1_0067	SHD1_NC.155	uncategorized	0.61759	d__Bacteria;p__Bacillota_A;c__Clostridia;o__Lachnospirales;f__Lachnospiraceae;g__Ruminococcus_B;s__Ruminococcus_B gnavus	Bacillota_A	Ruminococcus_B
SHD1_0069	SHD1_NC.008	plasmid	0.600941	d__Bacteria;p__Fusobacteriota;c__Fusobacteriia;o__Fusobacteriales;f__Fusobacteriaceae;g__Fusobacterium_B;s__Fusobacterium_B sp900541465	Fusobacteriota	Fusobacterium_B
SHD1_0069	SHD1_NC.098	uncategorized	0.559745	d__Bacteria;p__Fusobacteriota;c__Fusobacteriia;o__Fusobacteriales;f__Fusobacteriaceae;g__Fusobacterium_B;s__Fusobacterium_B sp900541465	Fusobacteriota	Fusobacterium_B
SHD1_0069	SHD1_NC.143	uncategorized	0.61011	d__Bacteria;p__Fusobacteriota;c__Fusobacteriia;o__Fusobacteriales;f__Fusobacteriaceae;g__Fusobacterium_B;s__Fusobacterium_B sp900541465	Fusobacteriota	Fusobacterium_B
SHD1_0070	SHD1_NC.033	plasmid	0.547155	d__Bacteria;p__Bacillota_A;c__Clostridia;o__Clostridiales;f__Clostridiaceae;g__Sarcina;s__Sarcina perfringens	Bacillota_A	Sarcina
SHD1_0070	SHD1_NC.183	uncategorized	0.847895	d__Bacteria;p__Bacillota_A;c__Clostridia;o__Clostridiales;f__Clostridiaceae;g__Sarcina;s__Sarcina perfringens	Bacillota_A	Sarcina
SHD1_0077	SHD1_NC.156	uncategorized	0.848479	d__Bacteria;p__Bacteroidota;c__Bacteroidia;o__Bacteroidales;f__Bacteroidaceae;g__Prevotella;s__Prevotella copri_B	Bacteroidota	Prevotella
SHD1_0098	SHD1_NC.121	uncategorized	0.608753	d__Bacteria;p__Bacillota_A;c__Clostridia;o__Lachnospirales;f__Lachnospiraceae;g__Dorea_B;s__Dorea_B phocaeensis	Bacillota_A	Dorea_B
SHD1_0099	SHD1_NC.092	uncategorized	0.526856	d__Bacteria;p__Bacteroidota;c__Bacteroidia;o__Bacteroidales;f__Bacteroidaceae;g__Phocaeicola;s__Phocaeicola sp900546645	Bacteroidota	Phocaeicola
SHD1_0114	SHD1_NC.026	plasmid	0.668158	d__Bacteria;p__Pseudomonadota;c__Gammaproteobacteria;o__Enterobacterales;f__Enterobacteriaceae;g__Escherichia;s__Escherichia coli	Pseudomonadota	Escherichia
SHD1_0114	SHD1_NC.055	plasmid	0.619045	d__Bacteria;p__Pseudomonadota;c__Gammaproteobacteria;o__Enterobacterales;f__Enterobacteriaceae;g__Escherichia;s__Escherichia coli	Pseudomonadota	Escherichia
SHD1_0172	SHD1_NC.158	uncategorized	0.725059	d__Bacteria;p__Bacillota_A;c__Clostridia;o__Lachnospirales;f__Lachnospiraceae;g__Blautia;s__Blautia hansenii	Bacillota_A	Blautia
SHD1_0200	SHD1_NC.170	uncategorized	0.964399	d__Bacteria;p__Bacillota_A;c__Clostridia;o__Oscillospirales;f__Butyricicoccaceae;g__Butyricicoccus;s__Butyricicoccus pullicaecorum_C	Bacillota_A	Butyricicoccus
SHD1_0222	SHD1_NC.003	plasmid	0.784765	d__Bacteria;p__Campylobacterota;c__Campylobacteria;o__Campylobacterales;f__Campylobacteraceae;g__Campylobacter_D;s__Campylobacter_D upsaliensis	Campylobacterota	Campylobacter_D
SHD1_0226	SHD1_NC.050	plasmid	0.501592	d__Bacteria;p__Bacillota_A;c__Clostridia;o__Lachnospirales;f__Lachnospiraceae;g__Lachnospira;s__Lachnospira sp900552795	Bacillota_A	Lachnospira
SHD1_0226	SHD1_NC.125	uncategorized	0.594283	d__Bacteria;p__Bacillota_A;c__Clostridia;o__Lachnospirales;f__Lachnospiraceae;g__Lachnospira;s__Lachnospira sp900552795	Bacillota_A	Lachnospira
SHD1_0274	SHD1_NC.105	uncategorized	0.830162	d__Bacteria;p__Pseudomonadota;c__Gammaproteobacteria;o__Burkholderiales;f__Burkholderiaceae_A;g__Sutterella;s__Sutterella wadsworthensis_A	Pseudomonadota	Sutterella
SHD1_0296	SHD1_NC.008	plasmid	0.519614	d__Bacteria;p__Fusobacteriota;c__Fusobacteriia;o__Fusobacteriales;f__Fusobacteriaceae;g__Fusobacterium_B;s__Fusobacterium_B sp900554355	Fusobacteriota	Fusobacterium_B
SHD1_0316	SHD1_NC.180	uncategorized	0.611718	d__Bacteria;p__Bacillota_A;c__Clostridia;o__Peptostreptococcales;f__Peptostreptococcaceae;g__GCA-900066495;s__GCA-900066495 sp902362365	Bacillota_A	GCA-900066495
SHD1_0324	SHD1_NC.171	uncategorized	0.98145	d__Bacteria;p__Bacillota_C;c__Negativicutes;o__Acidaminococcales;f__Acidaminococcaceae;g__Phascolarctobacterium_A;s__Phascolarctobacterium_A sp900552855	Bacillota_C	Phascolarctobacterium_A
SHD1_0332	SHD1_NC.097	uncategorized	0.508838	d__Bacteria;p__Bacteroidota;c__Bacteroidia;o__Bacteroidales;f__Bacteroidaceae;g__Mediterranea;s__	Bacteroidota	Mediterranea
SHD1_0397	SHD1_NC.080	virus	0.830992	d__Bacteria;p__Bacillota;c__Bacilli;o__Erysipelotrichales;f__Coprobacillaceae;g__MGBC140090;s__	Bacillota	MGBC140090
SHD1_0457	SHD1_NC.113	uncategorized	0.964418	d__Bacteria;p__Fusobacteriota;c__Fusobacteriia;o__Fusobacteriales;f__Fusobacteriaceae;g__Fusobacterium_B;s__Fusobacterium_B sp900545035	Fusobacteriota	Fusobacterium_B
SHD1_0530	SHD1_NC.173	uncategorized	0.566748	d__Bacteria;p__Bacillota_A;c__Clostridia;o__Oscillospirales;f__Ruminococcaceae;g__Fournierella;s__	Bacillota_A	Fournierella
SHD1_0543	SHD1_NC.172	uncategorized	0.886404	d__Bacteria;p__Bacillota_A;c__Clostridia;o__Clostridiales;f__Clostridiaceae;g__Sarcina;s__	Bacillota_A	Sarcina
SHD1_0559	SHD1_NC.027	plasmid	0.682077	d__Bacteria;p__Campylobacterota;c__Campylobacteria;o__Campylobacterales;f__Helicobacteraceae;g__Helicobacter_A;s__Helicobacter_A rappini	Campylobacterota	Helicobacter_A
SHD1_0568	SHD1_NC.139	uncategorized	0.604177	d__Bacteria;p__Bacillota_A;c__Clostridia;o__Lachnospirales;f__CAG-274;g__Gallispira;s__Gallispira sp900543365	Bacillota_A	Gallispira
SHD1_0591	SHD1_NC.183	uncategorized	0.621722	d__Bacteria;p__Bacteroidota;c__Bacteroidia;o__Bacteroidales;f__Bacteroidaceae;g__Bacteroides;s__Bacteroides fragilis	Bacteroidota	Bacteroides
SHD1_0617	SHD1_NC.172	uncategorized	0.535855	d__Bacteria;p__Bacillota_C;c__Negativicutes;o__Selenomonadales;f__Selenomonadaceae;g__Megamonas;s__	Bacillota_C	Megamonas
SHD1_0640	SHD1_NC.094	uncategorized	0.650592	d__Bacteria;p__Fusobacteriota;c__Fusobacteriia;o__Fusobacteriales;f__Fusobacteriaceae;g__Fusobacterium_A;s__Fusobacterium_A sp900555845	Fusobacteriota	Fusobacterium_A
SHD1_0778	SHD1_NC.027	plasmid	0.587947	d__Bacteria;p__Fusobacteriota;c__Fusobacteriia;o__Fusobacteriales;f__Fusobacteriaceae;g__Fusobacterium_A;s__Fusobacterium_A sp900543175	Fusobacteriota	Fusobacterium_A
SHD1_0986	SHD1_NC.122	uncategorized	0.696447	d__Bacteria;p__Bacillota_A;c__Clostridia;o__Lachnospirales;f__Lachnospiraceae;g__Enterocloster;s__Enterocloster sp001517625	Bacillota_A	Enterocloster
SHD1_0986	SHD1_NC.150	uncategorized	0.618079	d__Bacteria;p__Bacillota_A;c__Clostridia;o__Lachnospirales;f__Lachnospiraceae;g__Enterocloster;s__Enterocloster sp001517625	Bacillota_A	Enterocloster
SHD1_0986	SHD1_NC.157	uncategorized	0.557112	d__Bacteria;p__Bacillota_A;c__Clostridia;o__Lachnospirales;f__Lachnospiraceae;g__Enterocloster;s__Enterocloster sp001517625	Bacillota_A	Enterocloster
SHD1_1018	SHD1_NC.153	uncategorized	0.553226	d__Bacteria;p__Bacillota;c__Bacilli;o__Erysipelotrichales;f__Erysipelotrichaceae;g__Dielma;s__	Bacillota	Dielma
SHD1_1113	SHD1_NC.153	uncategorized	0.568741	d__Bacteria;p__Bacillota_A;c__Clostridia;o__Oscillospirales;f__Oscillospiraceae;g__Intestinimonas;s__	Bacillota_A	Intestinimonas
SHD1_1186	SHD1_NC.144	uncategorized	0.772902	d__Bacteria;p__Bacillota;c__Bacilli;o__Erysipelotrichales;f__Erysipelotrichaceae;g__Amedibacterium;s__Amedibacterium intestinale	Bacillota	Amedibacterium
SHD1_1278	SHD1_NC.036	plasmid	0.595445	d__Bacteria;p__Bacillota_A;c__Clostridia;o__Oscillospirales;f__Oscillospiraceae;g__Lawsonibacter;s__Lawsonibacter sp900066825	Bacillota_A	Lawsonibacter
SHD1_1317	SHD1_NC.180	uncategorized	0.534391	d__Bacteria;p__Bacillota_A;c__Clostridia;o__Peptostreptococcales;f__Peptostreptococcaceae;g__Romboutsia;s__Romboutsia timonensis	Bacillota_A	Romboutsia
SHD1_1396	SHD1_NC.014	plasmid	0.541086	d__Bacteria;p__Bacillota_A;c__Clostridia;o__Oscillospirales;f__Acutalibacteraceae;g__UMGS1071;s__	Bacillota_A	UMGS1071
SHD1_1396	SHD1_NC.029	plasmid	0.699368	d__Bacteria;p__Bacillota_A;c__Clostridia;o__Oscillospirales;f__Acutalibacteraceae;g__UMGS1071;s__	Bacillota_A	UMGS1071
SHD1_1518	SHD1_NC.134	uncategorized	0.956506	d__Bacteria;p__Bacillota_A;c__Clostridia;o__Peptostreptococcales;f__Peptostreptococcaceae;g__Terrisporobacter;s__	Bacillota_A	Terrisporobacter
SHD1_2037	SHD1_NC.112	uncategorized	0.619771	d__Bacteria;p__Campylobacterota;c__Campylobacteria;o__Campylobacterales;f__Helicobacteraceae;g__Helicobacter_D;s__	Campylobacterota	Helicobacter_D
SHD1_2428	SHD1_NC.027	plasmid	0.798088	d__Bacteria;p__Campylobacterota;c__Campylobacteria;o__Campylobacterales;f__Helicobacteraceae;g__Helicobacter_B;s__	Campylobacterota	Helicobacter_B
SHD1_2573	SHD1_NC.005	plasmid	0.510804	d__Bacteria;p__Campylobacterota;c__Campylobacteria;o__Campylobacterales;f__Helicobacteraceae;g__Helicobacter_A;s__	Campylobacterota	Helicobacter_A
SHD1_2671	SHD1_NC.180	uncategorized	0.7675	d__Bacteria;p__Bacillota_A;c__Clostridia;o__Peptostreptococcales;f__Peptostreptococcaceae;g__GCA-900066495;s__	Bacillota_A	GCA-900066495
